# Cell-cell communication analysis demonstrates early-stage common pathways linking ageing, Alzheimer’s disease, and Type 2 diabetes-related brain dysfunction

**DOI:** 10.1101/2025.10.24.684393

**Authors:** Boyong Wei, Alan Stitt, Karis Little

## Abstract

Ageing promotes to the development of age-related diseases and cognitive decline. In this study, we integrated and analysed four single-cell RNA sequencing (scRNA-seq) datasets encompassing Alzheimer’s disease, type 2 diabetes, and ageing in mouse brain tissue to identify early pathological factors that may drive normal ageing toward disease through alterations in cell–cell communication (CCC). Building on our previously established CCC change modelling framework, we found that both Alzheimer’s disease and ageing were characterized by a loss of intercellular communication, whereas type 2 diabetes exhibited an overall gain of new communication pathways. Notably, vascular communication changes were more prominent in age-related diseases than in normal ageing. Furthermore, we identified a series of CCC molecules that play key roles in brain ageing and disease through pseudo covariance and conflicting resolving CCC algorithms. Among them, the LRP1 receptor on astrocytes emerged as a central CCC hub implicated in both ageing and disease pathology.
