## Supplementary material for "Cell-cell communication analysis demonstrates early-stage common pathways linking ageing, Alzheimer’s disease, and Type 2 diabetes-related brain dysfunction": sup_table

### Sheet: s1
GSE140510	7 months, age does not match, bad vascular population
GSE98969	only immune cells, FACS selection
GSE140399	15 months, age does not match, bad vascular population
GSE147495	10–12 months old, age does not match
GSE98969	only immune cells, FACS selection
GSE143758	data labels unclear
GSE141044	only neurons
GSE130626	onnly microglia, Trem2 knowdown
GSE103334	only microglia
GSE150358	only microglia
GSE142853	only nk cells
GSE156183	only CD45+ cells
GSE160512	start from 7 months, age does not match, data not labelled
GSE166548	single immune cells (CD45 and CD11b positive cells) were sorted by flow cytometry
GSE176032	All CD45+ immune cells were sorted
GSE165306	only microglia
GSE167497	little endothelial cell
GSE152867	only neurons
GSE140511	15 months, age does not match
GSE142267	FACS-sorted CD11b+/CD45+ mouse hippocampal microglia
GSE157985	little endothelial cell
GSE160523	only immune cells, FACS selection
GSE202297	sorted for CD45-,age does not exactly matchm potentially could use
GSE208683	endothelial cell population does not look great, but potentially could use
GSE227445	endothelial cells (0.7%)
GSE245201	no clear label
GSE230240	only neurons
GSE233400	only microglia
GSE212317	no control
GSE174265	no endothelial cell
GSE148612	only astrocytes

### Sheet: s2
Dataset	Condition	Cluster ID	Cell Type	Marker(s)
Ageing	–	0	Endothelial cell	CLDN5
	–	1	Oligodendrocyte	PLP1
	–	2	Oligodendrocyte	MBP
	–	3	Astrocyte	SLC1A2
	–	4	Microglial cell	SELPLG
	–	5	Mural cell	MYL9
	–	6	Neuron	SNAP25
	–	7	Oligodendrocyte progenitor cell	OLIG1
	–	8	Microglial cell	LGALS3
T2D	Control	0	Astrocyte	SLC1A2
	Control	1	Microglial cell	HEXB
	Control	2	Neuron	RTN1
	Control	3	Endothelial cell	FLT1
	Control	4	Oligodendrocyte	MOBP
	Control	5	Neuron	SYT1
	Control	6	Oligodendrocyte	PLP1
	Control	7	Mural cell	CALD1
	T2D	0	Astrocyte	SLC1A2
	T2D	1	Astrocyte	ATP1A2
	T2D	2	Endothelial cell	FLT1
	T2D	3	Neuron	SNAP25
	T2D	4	Microglial cell	C1QB
	T2D	5	Microglial cell	C1QB
	T2D	6	Astrocyte	SLC1A2
	T2D	7	Oligodendrocyte	PLP1
	T2D	8	Neuron	ATP1B1
	T2D	9	Mural cell	CALD1
	T2D	10	Mural cell	MGP
	T2D	11	Neuroblast	SOX4
AD_6	Control	0	Astrocyte	APOE
	Control	1	Oligodendrocyte	CLDN11
	Control	2	Microglial cell	C1QB
	Control	3	Astrocyte	ATP1A2
	Control	4	Endothelial cell	CLDN5
	Control	5	Microglial cell	HEXB
	Control	6	Epithelial cell	TTR
	Control	7	Oligodendrocyte	PLP1
	Control	8	Astrocyte	VIM
	Control	9	Neuron	ALDOC
	Control	10	Oligodendrocyte	PLP1
	Control	11	Macrophage	TYROBP
	Control	12	Neuroblast	SOX4
	Control	13	Mural cell	CALD1
	AD	0	Microglial cell	HEXB
	AD	1	Oligodendrocyte	PLP1
	AD	2	Astrocyte	ATP1A2
	AD	3	Endothelial cell	CLDN5
	AD	4	Macrophage	MS4A7
AD_7	Control	0	Microglial cell	HEXB
	Control	1	Oligodendrocyte	PLP1
	Control	2	Astrocyte	ATP1A2
	Control	3	Astrocyte	SLC1A2
	Control	4	Endothelial cell	FLT1
	Control	5	Epithelial cell	TTR
	Control	6	Macrophage	FCER1G
	Control	7	Oligodendrocyte progenitor cell	PLP1, FABP7
	Control	8	Astrocyte	SLC1A2
	Control	9	Ependymal cell	RSPH1, CFAP54, DNAH6, DNAH12, HYDIN, CCDC39, RSPH4A
	Control	10	Mural cell	CALD1
	Control	11	Oligodendrocyte	PLP1
	Control	12	Mural cell	CALD1
	Control	13	Neuron	NRXN3
	Control	14	Neuron	NRXN3
	Control	15	Microglial cell	C1QA
	Control	16	T cell	CD52
	AD	0	Microglial cell	CTSS
	AD	1	Endothelial cell	FLT1
	AD	2	Oligodendrocyte	PLP1
	AD	3	Astrocyte	SLC1A2
	AD	4	Epithelial cell	TTR
	AD	5	Ependymal cell	RSPH1, CCDC153, CFAP54, DNAH6, DNAH12, MNS1
	AD	6	Oligodendrocyte progenitor cell	PLP1, FABP7
	AD	7	T cell	HLA-E, CD52
	AD	8	Mural cell	CALD1
	AD	9	Macrophage	MRC1
	AD	10	Oligodendrocyte	PLP1
	AD	11	Mural cell	CALD1
	AD	12	Proliferating	MKI67
	AD	13	B cell	IGLC2
	AD	14	Neuron	NRXN3

### Sheet: s3
	ligand_receptor	change_category	type_of_communication	condition	source_celltype	target_celltype	st_lr	st_lr_cc
0	PTN,PLXNB2	consensus	Astrocyte,Microglial cell	T2D	Astrocyte	Microglial cell	Astrocyte,Microglial cell,PTN,PLXNB2	Astrocyte,Microglial cell,PTN,PLXNB2,consensus
1	GNAI2,P2RY12	consensus	Astrocyte,Microglial cell	T2D	Astrocyte	Microglial cell	Astrocyte,Microglial cell,GNAI2,P2RY12	Astrocyte,Microglial cell,GNAI2,P2RY12,consensus
3	PSAP,LRP1	consensus	Astrocyte,Microglial cell	T2D	Astrocyte	Microglial cell	Astrocyte,Microglial cell,PSAP,LRP1	Astrocyte,Microglial cell,PSAP,LRP1,consensus
5	VEGFA,SIRPA	consensus	Astrocyte,Microglial cell	T2D	Astrocyte	Microglial cell	Astrocyte,Microglial cell,VEGFA,SIRPA	Astrocyte,Microglial cell,VEGFA,SIRPA,consensus
3	CALR,LRP1	gain	Astrocyte,Microglial cell	T2D	Astrocyte	Microglial cell	Astrocyte,Microglial cell,CALR,LRP1	Astrocyte,Microglial cell,CALR,LRP1,gain
0	GNAI2,P2RY12	consensus	Mural cell,Microglial cell	T2D	Mural cell	Microglial cell	Mural cell,Microglial cell,GNAI2,P2RY12	Mural cell,Microglial cell,GNAI2,P2RY12,consensus
2	GNAI2,CCR5	consensus	Mural cell,Microglial cell	T2D	Mural cell	Microglial cell	Mural cell,Microglial cell,GNAI2,CCR5	Mural cell,Microglial cell,GNAI2,CCR5,consensus
4	GNAS,ADRB2	gain	Mural cell,Microglial cell	T2D	Mural cell	Microglial cell	Mural cell,Microglial cell,GNAS,ADRB2	Mural cell,Microglial cell,GNAS,ADRB2,gain
2	APOE,SCARB1	gain	Astrocyte,Endothelial cell	T2D	Astrocyte	Endothelial cell	Astrocyte,Endothelial cell,APOE,SCARB1	Astrocyte,Endothelial cell,APOE,SCARB1,gain
3	GNAI2,UNC5B	gain	Endothelial cell,Oligodendrocyte	T2D	Endothelial cell	Oligodendrocyte	Endothelial cell,Oligodendrocyte,GNAI2,UNC5B	Endothelial cell,Oligodendrocyte,GNAI2,UNC5B,gain
7	APP,TSPAN15	gain	Endothelial cell,Oligodendrocyte	T2D	Endothelial cell	Oligodendrocyte	Endothelial cell,Oligodendrocyte,APP,TSPAN15	Endothelial cell,Oligodendrocyte,APP,TSPAN15,gain
8	CALM1,GRM3	gain	Endothelial cell,Oligodendrocyte	T2D	Endothelial cell	Oligodendrocyte	Endothelial cell,Oligodendrocyte,CALM1,GRM3	Endothelial cell,Oligodendrocyte,CALM1,GRM3,gain
9	CXCL12,ITGB1	gain	Endothelial cell,Oligodendrocyte	T2D	Endothelial cell	Oligodendrocyte	Endothelial cell,Oligodendrocyte,CXCL12,ITGB1	Endothelial cell,Oligodendrocyte,CXCL12,ITGB1,gain
11	CXCL12,ITGAV	gain	Endothelial cell,Oligodendrocyte	T2D	Endothelial cell	Oligodendrocyte	Endothelial cell,Oligodendrocyte,CXCL12,ITGAV	Endothelial cell,Oligodendrocyte,CXCL12,ITGAV,gain
15	GNAI2,IGF1R	gain	Endothelial cell,Oligodendrocyte	T2D	Endothelial cell	Oligodendrocyte	Endothelial cell,Oligodendrocyte,GNAI2,IGF1R	Endothelial cell,Oligodendrocyte,GNAI2,IGF1R,gain
16	GNAI2,ADORA1	gain	Endothelial cell,Oligodendrocyte	T2D	Endothelial cell	Oligodendrocyte	Endothelial cell,Oligodendrocyte,GNAI2,ADORA1	Endothelial cell,Oligodendrocyte,GNAI2,ADORA1,gain
17	GNAS,ADORA1	gain	Endothelial cell,Oligodendrocyte	T2D	Endothelial cell	Oligodendrocyte	Endothelial cell,Oligodendrocyte,GNAS,ADORA1	Endothelial cell,Oligodendrocyte,GNAS,ADORA1,gain
18	PTN,CDH10	gain	Endothelial cell,Oligodendrocyte	T2D	Endothelial cell	Oligodendrocyte	Endothelial cell,Oligodendrocyte,PTN,CDH10	Endothelial cell,Oligodendrocyte,PTN,CDH10,gain
3	MFGE8,PDGFRB	consensus	Mural cell,Mural cell	T2D	Mural cell	Mural cell	Mural cell,Mural cell,MFGE8,PDGFRB	Mural cell,Mural cell,MFGE8,PDGFRB,consensus
4	YBX1,NOTCH1	consensus	Mural cell,Mural cell	T2D	Mural cell	Mural cell	Mural cell,Mural cell,YBX1,NOTCH1	Mural cell,Mural cell,YBX1,NOTCH1,consensus
4	CALM1,PTPRA	gain	Mural cell,Mural cell	T2D	Mural cell	Mural cell	Mural cell,Mural cell,CALM1,PTPRA	Mural cell,Mural cell,CALM1,PTPRA,gain
6	TIMP2,ITGB1	gain	Mural cell,Mural cell	T2D	Mural cell	Mural cell	Mural cell,Mural cell,TIMP2,ITGB1	Mural cell,Mural cell,TIMP2,ITGB1,gain
12	PTN,SDC4	gain	Mural cell,Mural cell	T2D	Mural cell	Mural cell	Mural cell,Mural cell,PTN,SDC4	Mural cell,Mural cell,PTN,SDC4,gain
14	CALR,LRP1	gain	Mural cell,Mural cell	T2D	Mural cell	Mural cell	Mural cell,Mural cell,CALR,LRP1	Mural cell,Mural cell,CALR,LRP1,gain
17	VTN,CD47	gain	Mural cell,Mural cell	T2D	Mural cell	Mural cell	Mural cell,Mural cell,VTN,CD47	Mural cell,Mural cell,VTN,CD47,gain
18	AGRN,ITGB1	gain	Mural cell,Mural cell	T2D	Mural cell	Mural cell	Mural cell,Mural cell,AGRN,ITGB1	Mural cell,Mural cell,AGRN,ITGB1,gain
4	ADAM10,TREM2	consensus	Endothelial cell,Microglial cell	T2D	Endothelial cell	Microglial cell	Endothelial cell,Microglial cell,ADAM10,TREM2	Endothelial cell,Microglial cell,ADAM10,TREM2,consensus
5	LAMB2,RPSA	consensus	Endothelial cell,Microglial cell	T2D	Endothelial cell	Microglial cell	Endothelial cell,Microglial cell,LAMB2,RPSA	Endothelial cell,Microglial cell,LAMB2,RPSA,consensus
6	HSP90B1,LRP1	consensus	Endothelial cell,Microglial cell	T2D	Endothelial cell	Microglial cell	Endothelial cell,Microglial cell,HSP90B1,LRP1	Endothelial cell,Microglial cell,HSP90B1,LRP1,consensus
7	GNAI2,CCR5	consensus	Endothelial cell,Microglial cell	T2D	Endothelial cell	Microglial cell	Endothelial cell,Microglial cell,GNAI2,CCR5	Endothelial cell,Microglial cell,GNAI2,CCR5,consensus
8	COL4A1,CD47	consensus	Endothelial cell,Microglial cell	T2D	Endothelial cell	Microglial cell	Endothelial cell,Microglial cell,COL4A1,CD47	Endothelial cell,Microglial cell,COL4A1,CD47,consensus
0	GNAS,ADRB2	gain	Endothelial cell,Microglial cell	T2D	Endothelial cell	Microglial cell	Endothelial cell,Microglial cell,GNAS,ADRB2	Endothelial cell,Microglial cell,GNAS,ADRB2,gain
1	HSPA8,ADRB2	gain	Endothelial cell,Microglial cell	T2D	Endothelial cell	Microglial cell	Endothelial cell,Microglial cell,HSPA8,ADRB2	Endothelial cell,Microglial cell,HSPA8,ADRB2,gain
3	VCL,ITGB5	gain	Endothelial cell,Microglial cell	T2D	Endothelial cell	Microglial cell	Endothelial cell,Microglial cell,VCL,ITGB5	Endothelial cell,Microglial cell,VCL,ITGB5,gain
4	VWF,LRP1	gain	Endothelial cell,Microglial cell	T2D	Endothelial cell	Microglial cell	Endothelial cell,Microglial cell,VWF,LRP1	Endothelial cell,Microglial cell,VWF,LRP1,gain
0	CALM1,RYR2	consensus	Astrocyte,Neuron	T2D	Astrocyte	Neuron	Astrocyte,Neuron,CALM1,RYR2	Astrocyte,Neuron,CALM1,RYR2,consensus
1	BCAN,NRCAM	consensus	Astrocyte,Neuron	T2D	Astrocyte	Neuron	Astrocyte,Neuron,BCAN,NRCAM	Astrocyte,Neuron,BCAN,NRCAM,consensus
0	CALM1,MYLK	consensus	Oligodendrocyte,Mural cell	T2D	Oligodendrocyte	Mural cell	Oligodendrocyte,Mural cell,CALM1,MYLK	Oligodendrocyte,Mural cell,CALM1,MYLK,consensus
2	PTN,SDC2	consensus	Oligodendrocyte,Mural cell	T2D	Oligodendrocyte	Mural cell	Oligodendrocyte,Mural cell,PTN,SDC2	Oligodendrocyte,Mural cell,PTN,SDC2,consensus
7	CALM2,MYLK	gain	Oligodendrocyte,Mural cell	T2D	Oligodendrocyte	Mural cell	Oligodendrocyte,Mural cell,CALM2,MYLK	Oligodendrocyte,Mural cell,CALM2,MYLK,gain
8	HSP90B1,LRP1	gain	Oligodendrocyte,Mural cell	T2D	Oligodendrocyte	Mural cell	Oligodendrocyte,Mural cell,HSP90B1,LRP1	Oligodendrocyte,Mural cell,HSP90B1,LRP1,gain
9	TIMP2,ITGB1	gain	Oligodendrocyte,Mural cell	T2D	Oligodendrocyte	Mural cell	Oligodendrocyte,Mural cell,TIMP2,ITGB1	Oligodendrocyte,Mural cell,TIMP2,ITGB1,gain
10	PTN,SDC4	gain	Oligodendrocyte,Mural cell	T2D	Oligodendrocyte	Mural cell	Oligodendrocyte,Mural cell,PTN,SDC4	Oligodendrocyte,Mural cell,PTN,SDC4,gain
1	CALM2,MYLK	consensus	Neuron,Mural cell	T2D	Neuron	Mural cell	Neuron,Mural cell,CALM2,MYLK	Neuron,Mural cell,CALM2,MYLK,consensus
3	APP,APLP2	consensus	Neuron,Mural cell	T2D	Neuron	Mural cell	Neuron,Mural cell,APP,APLP2	Neuron,Mural cell,APP,APLP2,consensus
4	APP,LRP1	consensus	Neuron,Mural cell	T2D	Neuron	Mural cell	Neuron,Mural cell,APP,LRP1	Neuron,Mural cell,APP,LRP1,consensus
1	CALM2,INSR	consensus	Microglial cell,Endothelial cell	T2D	Microglial cell	Endothelial cell	Microglial cell,Endothelial cell,CALM2,INSR	Microglial cell,Endothelial cell,CALM2,INSR,consensus
3	ADAM10,TSPAN5	consensus	Microglial cell,Endothelial cell	T2D	Microglial cell	Endothelial cell	Microglial cell,Endothelial cell,ADAM10,TSPAN5	Microglial cell,Endothelial cell,ADAM10,TSPAN5,consensus
0	NCAM1,PTPRZ1	gain	Oligodendrocyte,Astrocyte	T2D	Oligodendrocyte	Astrocyte	Oligodendrocyte,Astrocyte,NCAM1,PTPRZ1	Oligodendrocyte,Astrocyte,NCAM1,PTPRZ1,gain
5	HSP90B1,LRP1	gain	Oligodendrocyte,Astrocyte	T2D	Oligodendrocyte	Astrocyte	Oligodendrocyte,Astrocyte,HSP90B1,LRP1	Oligodendrocyte,Astrocyte,HSP90B1,LRP1,gain
0	APP,APLP2	gain	Neuron,Oligodendrocyte	T2D	Neuron	Oligodendrocyte	Neuron,Oligodendrocyte,APP,APLP2	Neuron,Oligodendrocyte,APP,APLP2,gain
1	PSAP,GPR37	gain	Neuron,Oligodendrocyte	T2D	Neuron	Oligodendrocyte	Neuron,Oligodendrocyte,PSAP,GPR37	Neuron,Oligodendrocyte,PSAP,GPR37,gain
2	APP,VLDLR	gain	Neuron,Oligodendrocyte	T2D	Neuron	Oligodendrocyte	Neuron,Oligodendrocyte,APP,VLDLR	Neuron,Oligodendrocyte,APP,VLDLR,gain
7	CALM1,GRM3	gain	Neuron,Oligodendrocyte	T2D	Neuron	Oligodendrocyte	Neuron,Oligodendrocyte,CALM1,GRM3	Neuron,Oligodendrocyte,CALM1,GRM3,gain
8	CALM2,KCNQ3	gain	Neuron,Oligodendrocyte	T2D	Neuron	Oligodendrocyte	Neuron,Oligodendrocyte,CALM2,KCNQ3	Neuron,Oligodendrocyte,CALM2,KCNQ3,gain
0	PTN,SDC4	consensus	Endothelial cell,Astrocyte	T2D	Endothelial cell	Astrocyte	Endothelial cell,Astrocyte,PTN,SDC4	Endothelial cell,Astrocyte,PTN,SDC4,consensus
0	APP,LRP1	gain	Endothelial cell,Astrocyte	T2D	Endothelial cell	Astrocyte	Endothelial cell,Astrocyte,APP,LRP1	Endothelial cell,Astrocyte,APP,LRP1,gain
1	SPARC,FGFR1	gain	Endothelial cell,Astrocyte	T2D	Endothelial cell	Astrocyte	Endothelial cell,Astrocyte,SPARC,FGFR1	Endothelial cell,Astrocyte,SPARC,FGFR1,gain
3	GNAI2,EDNRB	gain	Endothelial cell,Astrocyte	T2D	Endothelial cell	Astrocyte	Endothelial cell,Astrocyte,GNAI2,EDNRB	Endothelial cell,Astrocyte,GNAI2,EDNRB,gain
5	HSP90B1,LRP1	gain	Endothelial cell,Astrocyte	T2D	Endothelial cell	Astrocyte	Endothelial cell,Astrocyte,HSP90B1,LRP1	Endothelial cell,Astrocyte,HSP90B1,LRP1,gain
3	AGRN,LRP1	consensus	Endothelial cell,Mural cell	T2D	Endothelial cell	Mural cell	Endothelial cell,Mural cell,AGRN,LRP1	Endothelial cell,Mural cell,AGRN,LRP1,consensus
1	SPARC,FGFR1	gain	Endothelial cell,Mural cell	T2D	Endothelial cell	Mural cell	Endothelial cell,Mural cell,SPARC,FGFR1	Endothelial cell,Mural cell,SPARC,FGFR1,gain
2	VWF,ITGB1	gain	Endothelial cell,Mural cell	T2D	Endothelial cell	Mural cell	Endothelial cell,Mural cell,VWF,ITGB1	Endothelial cell,Mural cell,VWF,ITGB1,gain
3	GNAI2,EDNRA	gain	Endothelial cell,Mural cell	T2D	Endothelial cell	Mural cell	Endothelial cell,Mural cell,GNAI2,EDNRA	Endothelial cell,Mural cell,GNAI2,EDNRA,gain
4	CXCL12,SDC4	gain	Endothelial cell,Mural cell	T2D	Endothelial cell	Mural cell	Endothelial cell,Mural cell,CXCL12,SDC4	Endothelial cell,Mural cell,CXCL12,SDC4,gain
5	HSP90B1,LRP1	gain	Endothelial cell,Mural cell	T2D	Endothelial cell	Mural cell	Endothelial cell,Mural cell,HSP90B1,LRP1	Endothelial cell,Mural cell,HSP90B1,LRP1,gain
6	TGM2,ITGB1	gain	Endothelial cell,Mural cell	T2D	Endothelial cell	Mural cell	Endothelial cell,Mural cell,TGM2,ITGB1	Endothelial cell,Mural cell,TGM2,ITGB1,gain
7	COL4A1,ITGA1_ITGB1	gain	Endothelial cell,Mural cell	T2D	Endothelial cell	Mural cell	Endothelial cell,Mural cell,COL4A1,ITGA1_ITGB1	Endothelial cell,Mural cell,COL4A1,ITGA1_ITGB1,gain
8	SPTAN1,PTPRA	gain	Endothelial cell,Mural cell	T2D	Endothelial cell	Mural cell	Endothelial cell,Mural cell,SPTAN1,PTPRA	Endothelial cell,Mural cell,SPTAN1,PTPRA,gain
9	PTN,SDC4	gain	Endothelial cell,Mural cell	T2D	Endothelial cell	Mural cell	Endothelial cell,Mural cell,PTN,SDC4	Endothelial cell,Mural cell,PTN,SDC4,gain
10	COL4A1,CD47	gain	Endothelial cell,Mural cell	T2D	Endothelial cell	Mural cell	Endothelial cell,Mural cell,COL4A1,CD47	Endothelial cell,Mural cell,COL4A1,CD47,gain
4	CALM1,PTPRA	gain	Oligodendrocyte,Oligodendrocyte	T2D	Oligodendrocyte	Oligodendrocyte	Oligodendrocyte,Oligodendrocyte,CALM1,PTPRA	Oligodendrocyte,Oligodendrocyte,CALM1,PTPRA,gain
5	APP,TSPAN15	gain	Oligodendrocyte,Oligodendrocyte	T2D	Oligodendrocyte	Oligodendrocyte	Oligodendrocyte,Oligodendrocyte,APP,TSPAN15	Oligodendrocyte,Oligodendrocyte,APP,TSPAN15,gain
7	PSAP,SORT1	gain	Oligodendrocyte,Oligodendrocyte	T2D	Oligodendrocyte	Oligodendrocyte	Oligodendrocyte,Oligodendrocyte,PSAP,SORT1	Oligodendrocyte,Oligodendrocyte,PSAP,SORT1,gain
8	EDIL3,ITGAV	gain	Oligodendrocyte,Oligodendrocyte	T2D	Oligodendrocyte	Oligodendrocyte	Oligodendrocyte,Oligodendrocyte,EDIL3,ITGAV	Oligodendrocyte,Oligodendrocyte,EDIL3,ITGAV,gain
9	TGFA,PTPRD	gain	Oligodendrocyte,Oligodendrocyte	T2D	Oligodendrocyte	Oligodendrocyte	Oligodendrocyte,Oligodendrocyte,TGFA,PTPRD	Oligodendrocyte,Oligodendrocyte,TGFA,PTPRD,gain
11	LRRC4B,PTPRD	gain	Oligodendrocyte,Oligodendrocyte	T2D	Oligodendrocyte	Oligodendrocyte	Oligodendrocyte,Oligodendrocyte,LRRC4B,PTPRD	Oligodendrocyte,Oligodendrocyte,LRRC4B,PTPRD,gain
12	TF,TFRC	gain	Oligodendrocyte,Oligodendrocyte	T2D	Oligodendrocyte	Oligodendrocyte	Oligodendrocyte,Oligodendrocyte,TF,TFRC	Oligodendrocyte,Oligodendrocyte,TF,TFRC,gain
13	CALM1,GRM3	gain	Oligodendrocyte,Oligodendrocyte	T2D	Oligodendrocyte	Oligodendrocyte	Oligodendrocyte,Oligodendrocyte,CALM1,GRM3	Oligodendrocyte,Oligodendrocyte,CALM1,GRM3,gain
14	PTN,CDH10	gain	Oligodendrocyte,Oligodendrocyte	T2D	Oligodendrocyte	Oligodendrocyte	Oligodendrocyte,Oligodendrocyte,PTN,CDH10	Oligodendrocyte,Oligodendrocyte,PTN,CDH10,gain
15	NCAM1,PTPRA	gain	Oligodendrocyte,Oligodendrocyte	T2D	Oligodendrocyte	Oligodendrocyte	Oligodendrocyte,Oligodendrocyte,NCAM1,PTPRA	Oligodendrocyte,Oligodendrocyte,NCAM1,PTPRA,gain
2	PTN,SDC3	gain	Endothelial cell,Endothelial cell	T2D	Endothelial cell	Endothelial cell	Endothelial cell,Endothelial cell,PTN,SDC3	Endothelial cell,Endothelial cell,PTN,SDC3,gain
3	TGFB2,ENG	gain	Endothelial cell,Endothelial cell	T2D	Endothelial cell	Endothelial cell	Endothelial cell,Endothelial cell,TGFB2,ENG	Endothelial cell,Endothelial cell,TGFB2,ENG,gain
6	VTN,CD47	gain	Mural cell,Oligodendrocyte	T2D	Mural cell	Oligodendrocyte	Mural cell,Oligodendrocyte,VTN,CD47	Mural cell,Oligodendrocyte,VTN,CD47,gain
8	CALM1,GRM3	gain	Mural cell,Oligodendrocyte	T2D	Mural cell	Oligodendrocyte	Mural cell,Oligodendrocyte,CALM1,GRM3	Mural cell,Oligodendrocyte,CALM1,GRM3,gain
9	PTN,CDH10	gain	Mural cell,Oligodendrocyte	T2D	Mural cell	Oligodendrocyte	Mural cell,Oligodendrocyte,PTN,CDH10	Mural cell,Oligodendrocyte,PTN,CDH10,gain
10	GNAS,ADORA1	gain	Mural cell,Oligodendrocyte	T2D	Mural cell	Oligodendrocyte	Mural cell,Oligodendrocyte,GNAS,ADORA1	Mural cell,Oligodendrocyte,GNAS,ADORA1,gain
0	CALM1,INSR	consensus	Mural cell,Endothelial cell	T2D	Mural cell	Endothelial cell	Mural cell,Endothelial cell,CALM1,INSR	Mural cell,Endothelial cell,CALM1,INSR,consensus
1	CALM2,INSR	consensus	Mural cell,Endothelial cell	T2D	Mural cell	Endothelial cell	Mural cell,Endothelial cell,CALM2,INSR	Mural cell,Endothelial cell,CALM2,INSR,consensus
2	APP,RPSA	gain	Mural cell,Endothelial cell	T2D	Mural cell	Endothelial cell	Mural cell,Endothelial cell,APP,RPSA	Mural cell,Endothelial cell,APP,RPSA,gain
3	GPC3,IGF1R	gain	Mural cell,Endothelial cell	T2D	Mural cell	Endothelial cell	Mural cell,Endothelial cell,GPC3,IGF1R	Mural cell,Endothelial cell,GPC3,IGF1R,gain
5	PTN,SDC3	gain	Mural cell,Endothelial cell	T2D	Mural cell	Endothelial cell	Mural cell,Endothelial cell,PTN,SDC3	Mural cell,Endothelial cell,PTN,SDC3,gain
3	RTN4,TNFRSF19	gain	Oligodendrocyte,Endothelial cell	T2D	Oligodendrocyte	Endothelial cell	Oligodendrocyte,Endothelial cell,RTN4,TNFRSF19	Oligodendrocyte,Endothelial cell,RTN4,TNFRSF19,gain
4	CALM1,INSR	gain	Oligodendrocyte,Endothelial cell	T2D	Oligodendrocyte	Endothelial cell	Oligodendrocyte,Endothelial cell,CALM1,INSR	Oligodendrocyte,Endothelial cell,CALM1,INSR,gain
5	PTN,SDC3	gain	Oligodendrocyte,Endothelial cell	T2D	Oligodendrocyte	Endothelial cell	Oligodendrocyte,Endothelial cell,PTN,SDC3	Oligodendrocyte,Endothelial cell,PTN,SDC3,gain
6	JAM3,ITGB1	gain	Oligodendrocyte,Endothelial cell	T2D	Oligodendrocyte	Endothelial cell	Oligodendrocyte,Endothelial cell,JAM3,ITGB1	Oligodendrocyte,Endothelial cell,JAM3,ITGB1,gain
8	SPARC,ENG	gain	Oligodendrocyte,Endothelial cell	T2D	Oligodendrocyte	Endothelial cell	Oligodendrocyte,Endothelial cell,SPARC,ENG	Oligodendrocyte,Endothelial cell,SPARC,ENG,gain
1	APP,APLP1	gain	Mural cell,Neuron	T2D	Mural cell	Neuron	Mural cell,Neuron,APP,APLP1	Mural cell,Neuron,APP,APLP1,gain
0	CALM2,INSR	consensus	Neuron,Endothelial cell	T2D	Neuron	Endothelial cell	Neuron,Endothelial cell,CALM2,INSR	Neuron,Endothelial cell,CALM2,INSR,consensus
0	PTN,PTPRB	gain	Neuron,Endothelial cell	T2D	Neuron	Endothelial cell	Neuron,Endothelial cell,PTN,PTPRB	Neuron,Endothelial cell,PTN,PTPRB,gain
1	GPC3,CD81	gain	Mural cell,Astrocyte	T2D	Mural cell	Astrocyte	Mural cell,Astrocyte,GPC3,CD81	Mural cell,Astrocyte,GPC3,CD81,gain
2	HSP90B1,LRP1	gain	Mural cell,Astrocyte	T2D	Mural cell	Astrocyte	Mural cell,Astrocyte,HSP90B1,LRP1	Mural cell,Astrocyte,HSP90B1,LRP1,gain
4	CALR,LRP1	gain	Mural cell,Astrocyte	T2D	Mural cell	Astrocyte	Mural cell,Astrocyte,CALR,LRP1	Mural cell,Astrocyte,CALR,LRP1,gain
5	VTN,CD47	gain	Mural cell,Astrocyte	T2D	Mural cell	Astrocyte	Mural cell,Astrocyte,VTN,CD47	Mural cell,Astrocyte,VTN,CD47,gain
1	GNAI2,P2RY12	gain	Oligodendrocyte,Microglial cell	T2D	Oligodendrocyte	Microglial cell	Oligodendrocyte,Microglial cell,GNAI2,P2RY12	Oligodendrocyte,Microglial cell,GNAI2,P2RY12,gain
4	PTN,PLXNB2	gain	Oligodendrocyte,Microglial cell	T2D	Oligodendrocyte	Microglial cell	Oligodendrocyte,Microglial cell,PTN,PLXNB2	Oligodendrocyte,Microglial cell,PTN,PLXNB2,gain
5	TF,ADRB2	gain	Oligodendrocyte,Microglial cell	T2D	Oligodendrocyte	Microglial cell	Oligodendrocyte,Microglial cell,TF,ADRB2	Oligodendrocyte,Microglial cell,TF,ADRB2,gain
6	ADAM10,TREM2	gain	Oligodendrocyte,Microglial cell	T2D	Oligodendrocyte	Microglial cell	Oligodendrocyte,Microglial cell,ADAM10,TREM2	Oligodendrocyte,Microglial cell,ADAM10,TREM2,gain
7	HSP90B1,LRP1	gain	Oligodendrocyte,Microglial cell	T2D	Oligodendrocyte	Microglial cell	Oligodendrocyte,Microglial cell,HSP90B1,LRP1	Oligodendrocyte,Microglial cell,HSP90B1,LRP1,gain
8	CALM1,PTPRA	gain	Oligodendrocyte,Microglial cell	T2D	Oligodendrocyte	Microglial cell	Oligodendrocyte,Microglial cell,CALM1,PTPRA	Oligodendrocyte,Microglial cell,CALM1,PTPRA,gain
9	CD47,SIRPG	gain	Oligodendrocyte,Microglial cell	T2D	Oligodendrocyte	Microglial cell	Oligodendrocyte,Microglial cell,CD47,SIRPG	Oligodendrocyte,Microglial cell,CD47,SIRPG,gain
11	CNTN2,NRP1	gain	Oligodendrocyte,Microglial cell	T2D	Oligodendrocyte	Microglial cell	Oligodendrocyte,Microglial cell,CNTN2,NRP1	Oligodendrocyte,Microglial cell,CNTN2,NRP1,gain
12	HSPA8,ADRB2	gain	Oligodendrocyte,Microglial cell	T2D	Oligodendrocyte	Microglial cell	Oligodendrocyte,Microglial cell,HSPA8,ADRB2	Oligodendrocyte,Microglial cell,HSPA8,ADRB2,gain
13	CALR,LRP1	gain	Oligodendrocyte,Microglial cell	T2D	Oligodendrocyte	Microglial cell	Oligodendrocyte,Microglial cell,CALR,LRP1	Oligodendrocyte,Microglial cell,CALR,LRP1,gain
0	APOE,LRP1	loss	Oligodendrocyte,Microglial cell	T2D	Oligodendrocyte	Microglial cell	Oligodendrocyte,Microglial cell,APOE,LRP1	Oligodendrocyte,Microglial cell,APOE,LRP1,loss
0	CALM1,RYR2	consensus	Neuron,Neuron	T2D	Neuron	Neuron	Neuron,Neuron,CALM1,RYR2	Neuron,Neuron,CALM1,RYR2,consensus
0	SELPLG,ITGB2	consensus	Microglial cell,Microglial cell	T2D	Microglial cell	Microglial cell	Microglial cell,Microglial cell,SELPLG,ITGB2	Microglial cell,Microglial cell,SELPLG,ITGB2,consensus
1	SERPINE2,LRP1	consensus	Microglial cell,Microglial cell	T2D	Microglial cell	Microglial cell	Microglial cell,Microglial cell,SERPINE2,LRP1	Microglial cell,Microglial cell,SERPINE2,LRP1,consensus
2	TIMP2,ITGB1	consensus	Microglial cell,Microglial cell	T2D	Microglial cell	Microglial cell	Microglial cell,Microglial cell,TIMP2,ITGB1	Microglial cell,Microglial cell,TIMP2,ITGB1,consensus
3	SIRPA,CD47	consensus	Microglial cell,Microglial cell	T2D	Microglial cell	Microglial cell	Microglial cell,Microglial cell,SIRPA,CD47	Microglial cell,Microglial cell,SIRPA,CD47,consensus
0	TF,ADRB2	gain	Microglial cell,Microglial cell	T2D	Microglial cell	Microglial cell	Microglial cell,Microglial cell,TF,ADRB2	Microglial cell,Microglial cell,TF,ADRB2,gain
0	PTN,SDC4	gain	Astrocyte,Mural cell	T2D	Astrocyte	Mural cell	Astrocyte,Mural cell,PTN,SDC4	Astrocyte,Mural cell,PTN,SDC4,gain
0	CALM1,RYR2	consensus	Oligodendrocyte,Neuron	T2D	Oligodendrocyte	Neuron	Oligodendrocyte,Neuron,CALM1,RYR2	Oligodendrocyte,Neuron,CALM1,RYR2,consensus
3	CNTN2,NRCAM	gain	Oligodendrocyte,Neuron	T2D	Oligodendrocyte	Neuron	Oligodendrocyte,Neuron,CNTN2,NRCAM	Oligodendrocyte,Neuron,CNTN2,NRCAM,gain
3	PTN,CDH10	gain	Astrocyte,Oligodendrocyte	T2D	Astrocyte	Oligodendrocyte	Astrocyte,Oligodendrocyte,PTN,CDH10	Astrocyte,Oligodendrocyte,PTN,CDH10,gain
0	CALM2,MYLK	consensus	Microglial cell,Mural cell	T2D	Microglial cell	Mural cell	Microglial cell,Mural cell,CALM2,MYLK	Microglial cell,Mural cell,CALM2,MYLK,consensus
1	GNAI2,IGF1R	loss	Microglial cell,Mural cell	T2D	Microglial cell	Mural cell	Microglial cell,Mural cell,GNAI2,IGF1R	Microglial cell,Mural cell,GNAI2,IGF1R,loss
2	ADAM17,ITGB1	loss	Microglial cell,Mural cell	T2D	Microglial cell	Mural cell	Microglial cell,Mural cell,ADAM17,ITGB1	Microglial cell,Mural cell,ADAM17,ITGB1,loss
3	GRN,SORT1	loss	Microglial cell,Mural cell	T2D	Microglial cell	Mural cell	Microglial cell,Mural cell,GRN,SORT1	Microglial cell,Mural cell,GRN,SORT1,loss
2	SELPLG,ITGB2	consensus	Microglial cell,Microglial cell	AD	Microglial cell	Microglial cell	Microglial cell,Microglial cell,SELPLG,ITGB2	Microglial cell,Microglial cell,SELPLG,ITGB2,consensus
4	TIMP2,ITGB1	consensus	Microglial cell,Microglial cell	AD	Microglial cell	Microglial cell	Microglial cell,Microglial cell,TIMP2,ITGB1	Microglial cell,Microglial cell,TIMP2,ITGB1,consensus
5	SIRPA,CD47	consensus	Microglial cell,Microglial cell	AD	Microglial cell	Microglial cell	Microglial cell,Microglial cell,SIRPA,CD47	Microglial cell,Microglial cell,SIRPA,CD47,consensus
8	SERPINE2,LRP1	consensus	Microglial cell,Microglial cell	AD	Microglial cell	Microglial cell	Microglial cell,Microglial cell,SERPINE2,LRP1	Microglial cell,Microglial cell,SERPINE2,LRP1,consensus
10	TF,ADRB2	loss	Microglial cell,Microglial cell	AD	Microglial cell	Microglial cell	Microglial cell,Microglial cell,TF,ADRB2	Microglial cell,Microglial cell,TF,ADRB2,loss
0	GNAI2,P2RY12	consensus	Oligodendrocyte,Microglial cell	AD	Oligodendrocyte	Microglial cell	Oligodendrocyte,Microglial cell,GNAI2,P2RY12	Oligodendrocyte,Microglial cell,GNAI2,P2RY12,consensus
1	PTN,PLXNB2	consensus	Oligodendrocyte,Microglial cell	AD	Oligodendrocyte	Microglial cell	Oligodendrocyte,Microglial cell,PTN,PLXNB2	Oligodendrocyte,Microglial cell,PTN,PLXNB2,consensus
2	CALM1,PTPRA	consensus	Oligodendrocyte,Microglial cell	AD	Oligodendrocyte	Microglial cell	Oligodendrocyte,Microglial cell,CALM1,PTPRA	Oligodendrocyte,Microglial cell,CALM1,PTPRA,consensus
4	HSP90B1,LRP1	consensus	Oligodendrocyte,Microglial cell	AD	Oligodendrocyte	Microglial cell	Oligodendrocyte,Microglial cell,HSP90B1,LRP1	Oligodendrocyte,Microglial cell,HSP90B1,LRP1,consensus
5	CD47,SIRPG	consensus	Oligodendrocyte,Microglial cell	AD	Oligodendrocyte	Microglial cell	Oligodendrocyte,Microglial cell,CD47,SIRPG	Oligodendrocyte,Microglial cell,CD47,SIRPG,consensus
6	CNTN2,NRP1	consensus	Oligodendrocyte,Microglial cell	AD	Oligodendrocyte	Microglial cell	Oligodendrocyte,Microglial cell,CNTN2,NRP1	Oligodendrocyte,Microglial cell,CNTN2,NRP1,consensus
0	APOE,LRP1	loss	Oligodendrocyte,Microglial cell	AD	Oligodendrocyte	Microglial cell	Oligodendrocyte,Microglial cell,APOE,LRP1	Oligodendrocyte,Microglial cell,APOE,LRP1,loss
7	TF,ADRB2	loss	Oligodendrocyte,Microglial cell	AD	Oligodendrocyte	Microglial cell	Oligodendrocyte,Microglial cell,TF,ADRB2	Oligodendrocyte,Microglial cell,TF,ADRB2,loss
8	ADAM10,TREM2	loss	Oligodendrocyte,Microglial cell	AD	Oligodendrocyte	Microglial cell	Oligodendrocyte,Microglial cell,ADAM10,TREM2	Oligodendrocyte,Microglial cell,ADAM10,TREM2,loss
10	CALR,LRP1	loss	Oligodendrocyte,Microglial cell	AD	Oligodendrocyte	Microglial cell	Oligodendrocyte,Microglial cell,CALR,LRP1	Oligodendrocyte,Microglial cell,CALR,LRP1,loss
12	HSPA8,ADRB2	loss	Oligodendrocyte,Microglial cell	AD	Oligodendrocyte	Microglial cell	Oligodendrocyte,Microglial cell,HSPA8,ADRB2	Oligodendrocyte,Microglial cell,HSPA8,ADRB2,loss
0	PTN,PTPRB	consensus	Neuron,Endothelial cell	AD	Neuron	Endothelial cell	Neuron,Endothelial cell,PTN,PTPRB	Neuron,Endothelial cell,PTN,PTPRB,consensus
9	CALM2,INSR	loss	Neuron,Endothelial cell	AD	Neuron	Endothelial cell	Neuron,Endothelial cell,CALM2,INSR	Neuron,Endothelial cell,CALM2,INSR,loss
0	CALM1,RYR2	gain	Astrocyte,Neuron	AD	Astrocyte	Neuron	Astrocyte,Neuron,CALM1,RYR2	Astrocyte,Neuron,CALM1,RYR2,gain
3	BCAN,NRCAM	loss	Astrocyte,Neuron	AD	Astrocyte	Neuron	Astrocyte,Neuron,BCAN,NRCAM	Astrocyte,Neuron,BCAN,NRCAM,loss
1	VTN,CD47	consensus	Mural cell,Astrocyte	AD	Mural cell	Astrocyte	Mural cell,Astrocyte,VTN,CD47	Mural cell,Astrocyte,VTN,CD47,consensus
3	HSP90B1,LRP1	consensus	Mural cell,Astrocyte	AD	Mural cell	Astrocyte	Mural cell,Astrocyte,HSP90B1,LRP1	Mural cell,Astrocyte,HSP90B1,LRP1,consensus
4	GPC3,CD81	consensus	Mural cell,Astrocyte	AD	Mural cell	Astrocyte	Mural cell,Astrocyte,GPC3,CD81	Mural cell,Astrocyte,GPC3,CD81,consensus
5	CALR,LRP1	consensus	Mural cell,Astrocyte	AD	Mural cell	Astrocyte	Mural cell,Astrocyte,CALR,LRP1	Mural cell,Astrocyte,CALR,LRP1,consensus
1	GNAI2,EDNRB	consensus	Endothelial cell,Astrocyte	AD	Endothelial cell	Astrocyte	Endothelial cell,Astrocyte,GNAI2,EDNRB	Endothelial cell,Astrocyte,GNAI2,EDNRB,consensus
3	PTN,SDC4	consensus	Endothelial cell,Astrocyte	AD	Endothelial cell	Astrocyte	Endothelial cell,Astrocyte,PTN,SDC4	Endothelial cell,Astrocyte,PTN,SDC4,consensus
4	APP,LRP1	consensus	Endothelial cell,Astrocyte	AD	Endothelial cell	Astrocyte	Endothelial cell,Astrocyte,APP,LRP1	Endothelial cell,Astrocyte,APP,LRP1,consensus
5	SPARC,FGFR1	consensus	Endothelial cell,Astrocyte	AD	Endothelial cell	Astrocyte	Endothelial cell,Astrocyte,SPARC,FGFR1	Endothelial cell,Astrocyte,SPARC,FGFR1,consensus
4	HSP90B1,LRP1	loss	Endothelial cell,Astrocyte	AD	Endothelial cell	Astrocyte	Endothelial cell,Astrocyte,HSP90B1,LRP1	Endothelial cell,Astrocyte,HSP90B1,LRP1,loss
1	CALM2,KCNQ3	consensus	Neuron,Oligodendrocyte	AD	Neuron	Oligodendrocyte	Neuron,Oligodendrocyte,CALM2,KCNQ3	Neuron,Oligodendrocyte,CALM2,KCNQ3,consensus
2	APP,VLDLR	consensus	Neuron,Oligodendrocyte	AD	Neuron	Oligodendrocyte	Neuron,Oligodendrocyte,APP,VLDLR	Neuron,Oligodendrocyte,APP,VLDLR,consensus
0	APP,APLP2	loss	Neuron,Oligodendrocyte	AD	Neuron	Oligodendrocyte	Neuron,Oligodendrocyte,APP,APLP2	Neuron,Oligodendrocyte,APP,APLP2,loss
1	PSAP,GPR37	loss	Neuron,Oligodendrocyte	AD	Neuron	Oligodendrocyte	Neuron,Oligodendrocyte,PSAP,GPR37	Neuron,Oligodendrocyte,PSAP,GPR37,loss
3	CALM1,GRM3	loss	Neuron,Oligodendrocyte	AD	Neuron	Oligodendrocyte	Neuron,Oligodendrocyte,CALM1,GRM3	Neuron,Oligodendrocyte,CALM1,GRM3,loss
0	CALM1,RYR2	gain	Neuron,Neuron	AD	Neuron	Neuron	Neuron,Neuron,CALM1,RYR2	Neuron,Neuron,CALM1,RYR2,gain
0	PTN,SDC2	consensus	Oligodendrocyte,Mural cell	AD	Oligodendrocyte	Mural cell	Oligodendrocyte,Mural cell,PTN,SDC2	Oligodendrocyte,Mural cell,PTN,SDC2,consensus
1	CALM1,MYLK	consensus	Oligodendrocyte,Mural cell	AD	Oligodendrocyte	Mural cell	Oligodendrocyte,Mural cell,CALM1,MYLK	Oligodendrocyte,Mural cell,CALM1,MYLK,consensus
2	HSP90B1,LRP1	consensus	Oligodendrocyte,Mural cell	AD	Oligodendrocyte	Mural cell	Oligodendrocyte,Mural cell,HSP90B1,LRP1	Oligodendrocyte,Mural cell,HSP90B1,LRP1,consensus
3	TIMP2,ITGB1	consensus	Oligodendrocyte,Mural cell	AD	Oligodendrocyte	Mural cell	Oligodendrocyte,Mural cell,TIMP2,ITGB1	Oligodendrocyte,Mural cell,TIMP2,ITGB1,consensus
4	CALM2,MYLK	consensus	Oligodendrocyte,Mural cell	AD	Oligodendrocyte	Mural cell	Oligodendrocyte,Mural cell,CALM2,MYLK	Oligodendrocyte,Mural cell,CALM2,MYLK,consensus
2	PTN,SDC4	loss	Oligodendrocyte,Mural cell	AD	Oligodendrocyte	Mural cell	Oligodendrocyte,Mural cell,PTN,SDC4	Oligodendrocyte,Mural cell,PTN,SDC4,loss
1	CALM1,PTPRA	consensus	Mural cell,Mural cell	AD	Mural cell	Mural cell	Mural cell,Mural cell,CALM1,PTPRA	Mural cell,Mural cell,CALM1,PTPRA,consensus
2	VTN,CD47	consensus	Mural cell,Mural cell	AD	Mural cell	Mural cell	Mural cell,Mural cell,VTN,CD47	Mural cell,Mural cell,VTN,CD47,consensus
3	CALR,LRP1	consensus	Mural cell,Mural cell	AD	Mural cell	Mural cell	Mural cell,Mural cell,CALR,LRP1	Mural cell,Mural cell,CALR,LRP1,consensus
4	TIMP2,ITGB1	consensus	Mural cell,Mural cell	AD	Mural cell	Mural cell	Mural cell,Mural cell,TIMP2,ITGB1	Mural cell,Mural cell,TIMP2,ITGB1,consensus
5	MFGE8,PDGFRB	consensus	Mural cell,Mural cell	AD	Mural cell	Mural cell	Mural cell,Mural cell,MFGE8,PDGFRB	Mural cell,Mural cell,MFGE8,PDGFRB,consensus
1	PTN,SDC4	loss	Mural cell,Mural cell	AD	Mural cell	Mural cell	Mural cell,Mural cell,PTN,SDC4	Mural cell,Mural cell,PTN,SDC4,loss
10	YBX1,NOTCH1	loss	Mural cell,Mural cell	AD	Mural cell	Mural cell	Mural cell,Mural cell,YBX1,NOTCH1	Mural cell,Mural cell,YBX1,NOTCH1,loss
13	AGRN,ITGB1	loss	Mural cell,Mural cell	AD	Mural cell	Mural cell	Mural cell,Mural cell,AGRN,ITGB1	Mural cell,Mural cell,AGRN,ITGB1,loss
4	ADAM10,TSPAN5	consensus	Microglial cell,Endothelial cell	AD	Microglial cell	Endothelial cell	Microglial cell,Endothelial cell,ADAM10,TSPAN5	Microglial cell,Endothelial cell,ADAM10,TSPAN5,consensus
1	CALM2,INSR	loss	Microglial cell,Endothelial cell	AD	Microglial cell	Endothelial cell	Microglial cell,Endothelial cell,CALM2,INSR	Microglial cell,Endothelial cell,CALM2,INSR,loss
0	CXCL12,ITGB1	consensus	Endothelial cell,Oligodendrocyte	AD	Endothelial cell	Oligodendrocyte	Endothelial cell,Oligodendrocyte,CXCL12,ITGB1	Endothelial cell,Oligodendrocyte,CXCL12,ITGB1,consensus
1	GNAI2,UNC5B	consensus	Endothelial cell,Oligodendrocyte	AD	Endothelial cell	Oligodendrocyte	Endothelial cell,Oligodendrocyte,GNAI2,UNC5B	Endothelial cell,Oligodendrocyte,GNAI2,UNC5B,consensus
1	APP,TSPAN15	loss	Endothelial cell,Oligodendrocyte	AD	Endothelial cell	Oligodendrocyte	Endothelial cell,Oligodendrocyte,APP,TSPAN15	Endothelial cell,Oligodendrocyte,APP,TSPAN15,loss
3	CALM1,GRM3	loss	Endothelial cell,Oligodendrocyte	AD	Endothelial cell	Oligodendrocyte	Endothelial cell,Oligodendrocyte,CALM1,GRM3	Endothelial cell,Oligodendrocyte,CALM1,GRM3,loss
4	CXCL12,ITGAV	loss	Endothelial cell,Oligodendrocyte	AD	Endothelial cell	Oligodendrocyte	Endothelial cell,Oligodendrocyte,CXCL12,ITGAV	Endothelial cell,Oligodendrocyte,CXCL12,ITGAV,loss
5	GNAI2,ADORA1	loss	Endothelial cell,Oligodendrocyte	AD	Endothelial cell	Oligodendrocyte	Endothelial cell,Oligodendrocyte,GNAI2,ADORA1	Endothelial cell,Oligodendrocyte,GNAI2,ADORA1,loss
6	GNAS,ADORA1	loss	Endothelial cell,Oligodendrocyte	AD	Endothelial cell	Oligodendrocyte	Endothelial cell,Oligodendrocyte,GNAS,ADORA1	Endothelial cell,Oligodendrocyte,GNAS,ADORA1,loss
8	PTN,CDH10	loss	Endothelial cell,Oligodendrocyte	AD	Endothelial cell	Oligodendrocyte	Endothelial cell,Oligodendrocyte,PTN,CDH10	Endothelial cell,Oligodendrocyte,PTN,CDH10,loss
9	GNAI2,IGF1R	loss	Endothelial cell,Oligodendrocyte	AD	Endothelial cell	Oligodendrocyte	Endothelial cell,Oligodendrocyte,GNAI2,IGF1R	Endothelial cell,Oligodendrocyte,GNAI2,IGF1R,loss
0	GNAI2,P2RY12	consensus	Mural cell,Microglial cell	AD	Mural cell	Microglial cell	Mural cell,Microglial cell,GNAI2,P2RY12	Mural cell,Microglial cell,GNAI2,P2RY12,consensus
1	GNAI2,CCR5	loss	Mural cell,Microglial cell	AD	Mural cell	Microglial cell	Mural cell,Microglial cell,GNAI2,CCR5	Mural cell,Microglial cell,GNAI2,CCR5,loss
10	GNAS,ADRB2	loss	Mural cell,Microglial cell	AD	Mural cell	Microglial cell	Mural cell,Microglial cell,GNAS,ADRB2	Mural cell,Microglial cell,GNAS,ADRB2,loss
5	PTN,CDH10	loss	Astrocyte,Oligodendrocyte	AD	Astrocyte	Oligodendrocyte	Astrocyte,Oligodendrocyte,PTN,CDH10	Astrocyte,Oligodendrocyte,PTN,CDH10,loss
0	VTN,CD47	consensus	Mural cell,Oligodendrocyte	AD	Mural cell	Oligodendrocyte	Mural cell,Oligodendrocyte,VTN,CD47	Mural cell,Oligodendrocyte,VTN,CD47,consensus
2	PTN,CDH10	loss	Mural cell,Oligodendrocyte	AD	Mural cell	Oligodendrocyte	Mural cell,Oligodendrocyte,PTN,CDH10	Mural cell,Oligodendrocyte,PTN,CDH10,loss
4	GNAS,ADORA1	loss	Mural cell,Oligodendrocyte	AD	Mural cell	Oligodendrocyte	Mural cell,Oligodendrocyte,GNAS,ADORA1	Mural cell,Oligodendrocyte,GNAS,ADORA1,loss
5	CALM1,GRM3	loss	Mural cell,Oligodendrocyte	AD	Mural cell	Oligodendrocyte	Mural cell,Oligodendrocyte,CALM1,GRM3	Mural cell,Oligodendrocyte,CALM1,GRM3,loss
0	CALM2,MYLK	consensus	Microglial cell,Mural cell	AD	Microglial cell	Mural cell	Microglial cell,Mural cell,CALM2,MYLK	Microglial cell,Mural cell,CALM2,MYLK,consensus
3	ADAM17,ITGB1	consensus	Microglial cell,Mural cell	AD	Microglial cell	Mural cell	Microglial cell,Mural cell,ADAM17,ITGB1	Microglial cell,Mural cell,ADAM17,ITGB1,consensus
5	GNAI2,IGF1R	loss	Microglial cell,Mural cell	AD	Microglial cell	Mural cell	Microglial cell,Mural cell,GNAI2,IGF1R	Microglial cell,Mural cell,GNAI2,IGF1R,loss
7	GRN,SORT1	loss	Microglial cell,Mural cell	AD	Microglial cell	Mural cell	Microglial cell,Mural cell,GRN,SORT1	Microglial cell,Mural cell,GRN,SORT1,loss
0	CALM1,PTPRA	consensus	Oligodendrocyte,Oligodendrocyte	AD	Oligodendrocyte	Oligodendrocyte	Oligodendrocyte,Oligodendrocyte,CALM1,PTPRA	Oligodendrocyte,Oligodendrocyte,CALM1,PTPRA,consensus
1	PSAP,SORT1	consensus	Oligodendrocyte,Oligodendrocyte	AD	Oligodendrocyte	Oligodendrocyte	Oligodendrocyte,Oligodendrocyte,PSAP,SORT1	Oligodendrocyte,Oligodendrocyte,PSAP,SORT1,consensus
2	NCAM1,PTPRA	consensus	Oligodendrocyte,Oligodendrocyte	AD	Oligodendrocyte	Oligodendrocyte	Oligodendrocyte,Oligodendrocyte,NCAM1,PTPRA	Oligodendrocyte,Oligodendrocyte,NCAM1,PTPRA,consensus
1	APP,TSPAN15	loss	Oligodendrocyte,Oligodendrocyte	AD	Oligodendrocyte	Oligodendrocyte	Oligodendrocyte,Oligodendrocyte,APP,TSPAN15	Oligodendrocyte,Oligodendrocyte,APP,TSPAN15,loss
2	TF,TFRC	loss	Oligodendrocyte,Oligodendrocyte	AD	Oligodendrocyte	Oligodendrocyte	Oligodendrocyte,Oligodendrocyte,TF,TFRC	Oligodendrocyte,Oligodendrocyte,TF,TFRC,loss
3	LRRC4B,PTPRD	loss	Oligodendrocyte,Oligodendrocyte	AD	Oligodendrocyte	Oligodendrocyte	Oligodendrocyte,Oligodendrocyte,LRRC4B,PTPRD	Oligodendrocyte,Oligodendrocyte,LRRC4B,PTPRD,loss
4	CALM1,GRM3	loss	Oligodendrocyte,Oligodendrocyte	AD	Oligodendrocyte	Oligodendrocyte	Oligodendrocyte,Oligodendrocyte,CALM1,GRM3	Oligodendrocyte,Oligodendrocyte,CALM1,GRM3,loss
5	TGFA,PTPRD	loss	Oligodendrocyte,Oligodendrocyte	AD	Oligodendrocyte	Oligodendrocyte	Oligodendrocyte,Oligodendrocyte,TGFA,PTPRD	Oligodendrocyte,Oligodendrocyte,TGFA,PTPRD,loss
6	PTN,CDH10	loss	Oligodendrocyte,Oligodendrocyte	AD	Oligodendrocyte	Oligodendrocyte	Oligodendrocyte,Oligodendrocyte,PTN,CDH10	Oligodendrocyte,Oligodendrocyte,PTN,CDH10,loss
8	EDIL3,ITGAV	loss	Oligodendrocyte,Oligodendrocyte	AD	Oligodendrocyte	Oligodendrocyte	Oligodendrocyte,Oligodendrocyte,EDIL3,ITGAV	Oligodendrocyte,Oligodendrocyte,EDIL3,ITGAV,loss
2	CALM2,MYLK	consensus	Neuron,Mural cell	AD	Neuron	Mural cell	Neuron,Mural cell,CALM2,MYLK	Neuron,Mural cell,CALM2,MYLK,consensus
0	APP,APLP2	loss	Neuron,Mural cell	AD	Neuron	Mural cell	Neuron,Mural cell,APP,APLP2	Neuron,Mural cell,APP,APLP2,loss
2	APP,LRP1	loss	Neuron,Mural cell	AD	Neuron	Mural cell	Neuron,Mural cell,APP,LRP1	Neuron,Mural cell,APP,LRP1,loss
0	GNAI2,P2RY12	consensus	Astrocyte,Microglial cell	AD	Astrocyte	Microglial cell	Astrocyte,Microglial cell,GNAI2,P2RY12	Astrocyte,Microglial cell,GNAI2,P2RY12,consensus
1	PTN,PLXNB2	consensus	Astrocyte,Microglial cell	AD	Astrocyte	Microglial cell	Astrocyte,Microglial cell,PTN,PLXNB2	Astrocyte,Microglial cell,PTN,PLXNB2,consensus
2	PSAP,LRP1	consensus	Astrocyte,Microglial cell	AD	Astrocyte	Microglial cell	Astrocyte,Microglial cell,PSAP,LRP1	Astrocyte,Microglial cell,PSAP,LRP1,consensus
0	VEGFA,SIRPA	loss	Astrocyte,Microglial cell	AD	Astrocyte	Microglial cell	Astrocyte,Microglial cell,VEGFA,SIRPA	Astrocyte,Microglial cell,VEGFA,SIRPA,loss
3	CALR,LRP1	loss	Astrocyte,Microglial cell	AD	Astrocyte	Microglial cell	Astrocyte,Microglial cell,CALR,LRP1	Astrocyte,Microglial cell,CALR,LRP1,loss
3	JAM3,ITGB1	consensus	Oligodendrocyte,Endothelial cell	AD	Oligodendrocyte	Endothelial cell	Oligodendrocyte,Endothelial cell,JAM3,ITGB1	Oligodendrocyte,Endothelial cell,JAM3,ITGB1,consensus
0	SPARC,ENG	gain	Oligodendrocyte,Endothelial cell	AD	Oligodendrocyte	Endothelial cell	Oligodendrocyte,Endothelial cell,SPARC,ENG	Oligodendrocyte,Endothelial cell,SPARC,ENG,gain
1	RTN4,TNFRSF19	loss	Oligodendrocyte,Endothelial cell	AD	Oligodendrocyte	Endothelial cell	Oligodendrocyte,Endothelial cell,RTN4,TNFRSF19	Oligodendrocyte,Endothelial cell,RTN4,TNFRSF19,loss
5	CALM1,INSR	loss	Oligodendrocyte,Endothelial cell	AD	Oligodendrocyte	Endothelial cell	Oligodendrocyte,Endothelial cell,CALM1,INSR	Oligodendrocyte,Endothelial cell,CALM1,INSR,loss
7	PTN,SDC3	loss	Oligodendrocyte,Endothelial cell	AD	Oligodendrocyte	Endothelial cell	Oligodendrocyte,Endothelial cell,PTN,SDC3	Oligodendrocyte,Endothelial cell,PTN,SDC3,loss
0	NCAM1,PTPRZ1	consensus	Oligodendrocyte,Astrocyte	AD	Oligodendrocyte	Astrocyte	Oligodendrocyte,Astrocyte,NCAM1,PTPRZ1	Oligodendrocyte,Astrocyte,NCAM1,PTPRZ1,consensus
5	HSP90B1,LRP1	loss	Oligodendrocyte,Astrocyte	AD	Oligodendrocyte	Astrocyte	Oligodendrocyte,Astrocyte,HSP90B1,LRP1	Oligodendrocyte,Astrocyte,HSP90B1,LRP1,loss
1	APP,APLP1	gain	Mural cell,Neuron	AD	Mural cell	Neuron	Mural cell,Neuron,APP,APLP1	Mural cell,Neuron,APP,APLP1,gain
7	TGFB2,ENG	loss	Endothelial cell,Endothelial cell	AD	Endothelial cell	Endothelial cell	Endothelial cell,Endothelial cell,TGFB2,ENG	Endothelial cell,Endothelial cell,TGFB2,ENG,loss
10	PTN,SDC3	loss	Endothelial cell,Endothelial cell	AD	Endothelial cell	Endothelial cell	Endothelial cell,Endothelial cell,PTN,SDC3	Endothelial cell,Endothelial cell,PTN,SDC3,loss
1	APOE,SCARB1	loss	Astrocyte,Endothelial cell	AD	Astrocyte	Endothelial cell	Astrocyte,Endothelial cell,APOE,SCARB1	Astrocyte,Endothelial cell,APOE,SCARB1,loss
0	CALM1,RYR2	gain	Oligodendrocyte,Neuron	AD	Oligodendrocyte	Neuron	Oligodendrocyte,Neuron,CALM1,RYR2	Oligodendrocyte,Neuron,CALM1,RYR2,gain
4	CNTN2,NRCAM	loss	Oligodendrocyte,Neuron	AD	Oligodendrocyte	Neuron	Oligodendrocyte,Neuron,CNTN2,NRCAM	Oligodendrocyte,Neuron,CNTN2,NRCAM,loss
2	SPARC,FGFR1	consensus	Endothelial cell,Mural cell	AD	Endothelial cell	Mural cell	Endothelial cell,Mural cell,SPARC,FGFR1	Endothelial cell,Mural cell,SPARC,FGFR1,consensus
5	COL4A1,ITGA1_ITGB1	consensus	Endothelial cell,Mural cell	AD	Endothelial cell	Mural cell	Endothelial cell,Mural cell,COL4A1,ITGA1_ITGB1	Endothelial cell,Mural cell,COL4A1,ITGA1_ITGB1,consensus
7	SPTAN1,PTPRA	consensus	Endothelial cell,Mural cell	AD	Endothelial cell	Mural cell	Endothelial cell,Mural cell,SPTAN1,PTPRA	Endothelial cell,Mural cell,SPTAN1,PTPRA,consensus
10	VWF,ITGB1	consensus	Endothelial cell,Mural cell	AD	Endothelial cell	Mural cell	Endothelial cell,Mural cell,VWF,ITGB1	Endothelial cell,Mural cell,VWF,ITGB1,consensus
11	COL4A1,CD47	consensus	Endothelial cell,Mural cell	AD	Endothelial cell	Mural cell	Endothelial cell,Mural cell,COL4A1,CD47	Endothelial cell,Mural cell,COL4A1,CD47,consensus
13	AGRN,LRP1	consensus	Endothelial cell,Mural cell	AD	Endothelial cell	Mural cell	Endothelial cell,Mural cell,AGRN,LRP1	Endothelial cell,Mural cell,AGRN,LRP1,consensus
1	CXCL12,SDC4	loss	Endothelial cell,Mural cell	AD	Endothelial cell	Mural cell	Endothelial cell,Mural cell,CXCL12,SDC4	Endothelial cell,Mural cell,CXCL12,SDC4,loss
2	HSP90B1,LRP1	loss	Endothelial cell,Mural cell	AD	Endothelial cell	Mural cell	Endothelial cell,Mural cell,HSP90B1,LRP1	Endothelial cell,Mural cell,HSP90B1,LRP1,loss
3	PTN,SDC4	loss	Endothelial cell,Mural cell	AD	Endothelial cell	Mural cell	Endothelial cell,Mural cell,PTN,SDC4	Endothelial cell,Mural cell,PTN,SDC4,loss
11	TGM2,ITGB1	loss	Endothelial cell,Mural cell	AD	Endothelial cell	Mural cell	Endothelial cell,Mural cell,TGM2,ITGB1	Endothelial cell,Mural cell,TGM2,ITGB1,loss
22	GNAI2,EDNRA	loss	Endothelial cell,Mural cell	AD	Endothelial cell	Mural cell	Endothelial cell,Mural cell,GNAI2,EDNRA	Endothelial cell,Mural cell,GNAI2,EDNRA,loss
0	GNAI2,CCR5	consensus	Endothelial cell,Microglial cell	AD	Endothelial cell	Microglial cell	Endothelial cell,Microglial cell,GNAI2,CCR5	Endothelial cell,Microglial cell,GNAI2,CCR5,consensus
1	ADAM10,TREM2	consensus	Endothelial cell,Microglial cell	AD	Endothelial cell	Microglial cell	Endothelial cell,Microglial cell,ADAM10,TREM2	Endothelial cell,Microglial cell,ADAM10,TREM2,consensus
3	LAMB2,RPSA	consensus	Endothelial cell,Microglial cell	AD	Endothelial cell	Microglial cell	Endothelial cell,Microglial cell,LAMB2,RPSA	Endothelial cell,Microglial cell,LAMB2,RPSA,consensus
5	COL4A1,CD47	consensus	Endothelial cell,Microglial cell	AD	Endothelial cell	Microglial cell	Endothelial cell,Microglial cell,COL4A1,CD47	Endothelial cell,Microglial cell,COL4A1,CD47,consensus
7	VWF,LRP1	consensus	Endothelial cell,Microglial cell	AD	Endothelial cell	Microglial cell	Endothelial cell,Microglial cell,VWF,LRP1	Endothelial cell,Microglial cell,VWF,LRP1,consensus
1	HSP90B1,LRP1	loss	Endothelial cell,Microglial cell	AD	Endothelial cell	Microglial cell	Endothelial cell,Microglial cell,HSP90B1,LRP1	Endothelial cell,Microglial cell,HSP90B1,LRP1,loss
9	GNAS,ADRB2	loss	Endothelial cell,Microglial cell	AD	Endothelial cell	Microglial cell	Endothelial cell,Microglial cell,GNAS,ADRB2	Endothelial cell,Microglial cell,GNAS,ADRB2,loss
11	VCL,ITGB5	loss	Endothelial cell,Microglial cell	AD	Endothelial cell	Microglial cell	Endothelial cell,Microglial cell,VCL,ITGB5	Endothelial cell,Microglial cell,VCL,ITGB5,loss
13	HSPA8,ADRB2	loss	Endothelial cell,Microglial cell	AD	Endothelial cell	Microglial cell	Endothelial cell,Microglial cell,HSPA8,ADRB2	Endothelial cell,Microglial cell,HSPA8,ADRB2,loss
0	PTN,SDC4	loss	Astrocyte,Mural cell	AD	Astrocyte	Mural cell	Astrocyte,Mural cell,PTN,SDC4	Astrocyte,Mural cell,PTN,SDC4,loss
2	GPC3,IGF1R	consensus	Mural cell,Endothelial cell	AD	Mural cell	Endothelial cell	Mural cell,Endothelial cell,GPC3,IGF1R	Mural cell,Endothelial cell,GPC3,IGF1R,consensus
0	APP,RPSA	loss	Mural cell,Endothelial cell	AD	Mural cell	Endothelial cell	Mural cell,Endothelial cell,APP,RPSA	Mural cell,Endothelial cell,APP,RPSA,loss
2	CALM1,INSR	loss	Mural cell,Endothelial cell	AD	Mural cell	Endothelial cell	Mural cell,Endothelial cell,CALM1,INSR	Mural cell,Endothelial cell,CALM1,INSR,loss
13	PTN,SDC3	loss	Mural cell,Endothelial cell	AD	Mural cell	Endothelial cell	Mural cell,Endothelial cell,PTN,SDC3	Mural cell,Endothelial cell,PTN,SDC3,loss
20	CALM2,INSR	loss	Mural cell,Endothelial cell	AD	Mural cell	Endothelial cell	Mural cell,Endothelial cell,CALM2,INSR	Mural cell,Endothelial cell,CALM2,INSR,loss
